# Astrocyte-like subpopulation of NG2 glia in the adult mouse cortex exhibits characteristics of neural progenitor cells and is capable of forming neuron-like cells after ischemic injury

**DOI:** 10.1101/2023.02.20.529180

**Authors:** Lucie Janeckova, Tomas Knotek, Jan Kriska, Zuzana Hermanova, Denisa Kirdajova, Jan Kubovciak, Linda Berkova, Jana Tureckova, Sara Camacho Garcia, Katerina Galuskova, Michal Kolar, Miroslava Anderova, Vladimir Korinek

## Abstract

Glia cells expressing neuron-glial antigen 2 (NG2) play a critical role as oligodendrocyte precursor cells (OPCs) in the healthy brain; however, their differentiation potential after ischemic injury remains an unresolved question. Here, we aimed to elucidate the heterogeneity and role of NG2 glia in the ischemic brain. We used transgenic mice to label NG2-expressing cells and their progeny with red fluorescent protein tdTomato in the healthy brains and those after focal cerebral ischemia (FCI). Based on single-cell RNA sequencing, the labeled glial cells were divided into five distinct subpopulations. The identity of these subpopulations was determined based on gene expression patterns. In addition, membrane properties were further analyzed using the patch-clamp technique. Three of the observed subpopulations represented OPCs, whereas the fourth group exhibited characteristics of cells destined for oligodendrocyte fate. The fifth subpopulation of NG2 glia carried astrocytic markers. Importantly, we detected features of neural progenitors in these cells. This subpopulation was present in both healthy and post-ischemic tissue; however, its gene expression changed after ischemia, with genes related to neurogenesis being more abundant. Neurogenic gene expression was monitored over time and complemented by immunohistochemical staining, which showed increased numbers of Purkinje cell protein 4-positive NG2 cells at the edge of the ischemic lesion 12 days after FCI, and NeuN-positive NG2 cells 28 days after injury, indicating the existence of neuron-like cells that develop from NG2 glia in the ischemic tissue. Our results provide further insight into the differentiation plasticity and neurogenic potential of NG2 glia after stroke.

**Main Points:**

- Different subpopulations of NG2 glia in the healthy and ischemic adult cortex were identified based on their gene expression and membrane properties.
- Astrocyte-like NG2 glia exhibit neurogenic gene expression and are more abundant in post-ischemic tissue.
- Progeny of NG2-positive cells carrying neuronal marker NeuN was observed at the edge of the ischemic lesion.
