## SupplementaryTable S1 for "Astrocyte-like subpopulation of NG2 glia in the adult mouse cortex exhibits characteristics of neural progenitor cells and is capable of forming neuron-like cells after ischemic injury"

### Sheet: Sheet1
Supplementary Table S1
List of primers used for qRT-PCR analysis.
Gene symbol	Organism	Forward primer sequence (5´ to 3´)	Reverse primer sequence (5´ to 3´)
Aif1	Mouse	GATGAGGATCTGCCGTCCA	CAAGTTTCTCCAGCATTCGC
β-actin	Mouse	GATCTGGCACCACACCTTCT	GGGGTGTTGAAGGTCTCAAA
Bex1	Mouse	AGATGGGACCTGATGCAGAG	GCATGAGGCAAAACTCATCA
Dcx	Mouse	CCAGCTGACTCAGGTAACGA	AGGGCTTGTGGGTGTAGAGA
GAPDH	Mouse	AACTTTGGCATTGTGGAAGG	ATCCACAGTCTTCTGGGTGG
GFAP	Mouse	CACGAACGAGTCCCTAGAGC	GTAGGTGGCGATCTCGATGT
Mbp	Mouse	CACACACGAGAACTACCCATTAT	CTTCCCTTGGGATGGAGGTG
Mcm2	Mouse	GGCATGGAGAGAGACTACCG	ATCTTCCTCGCTGCTGTCAT
Mki67	Mouse	GTAACCTGCCTGCGAAGAGA	TTTCGCAACTTTCGTTTGTG
NG/Cspg4	Mouse	ATGACCAACCCCCTGTTCT	CGAATCATTGTCTGTTCCCCT
Pcp4	Mouse	AGCGACCAACGGAAAAGAC	TGTCGATATCAAATTCTTCTTGGA
Pdgfrα	Mouse	AAGAGACCCTCCTTCTACCAC	TATCAGAGTCCACCCGCAT
Pdgfrβ	Mouse	CACCTTCTCCAGTGTGCTGA	GGAGTCCATAGGGAGGAAGC
Snhg11	Mouse	TCTTGACACCAAGGATGACG	GTCGCTCCACACTGATGTTG
Sox11	Mouse	CTTCATGGTGTGGTCCAAGA	GTCGGGATAATCAGCCATGT
tdTomato	Discosoma sp	CACCATCGTGGAACAGTACG	TCTTTGATGACGGCCATGT
Ubb	Mouse	ATGTGAAGGCCAAGATCCAG	TAATAGCCACCCCTCAGACG
Vim	Mouse	ACTGCTGCCCTGCGTGATGTG	GGTACTCGTTTGACTCCTGCTTGG
