## SupplementaryTable S4 for "Astrocyte-like subpopulation of NG2 glia in the adult mouse cortex exhibits characteristics of neural progenitor cells and is capable of forming neuron-like cells after ischemic injury"

### Sheet: Sheet1
Supplementary Table S4
List of genes that are expressed in the NPC-like cluster (cl. 0) of NG2 glia
and simultaneously in neural stem cells (NSCs) and transit-amplifying cells (TACs)
identified in the subventricular zone (SVZ) and striatum of the control mice.

### Sheet: Genes
Arpp19
Aspm
Atad2
Birc5
Bub1
Bub1b
Calm2
Ccdc34
Ccna2
Ccnb1
Ccnb2
Cdc20
Cdc25c
Cdca3
Cdca8
Cdk1
Cdkn1a
Cdkn2c
Cdkn3
Cenpa
Cenpe
Cenpf
Cenpm
Cenpp
Cenpq
Cenpw
Cep55
Cip2a
Ckap2
Ckap2l
Cks1b
Cks2
Ddx39
Dnajc9
Ect2
H1fx
H2afv
H2afx
H2afz
Hdgf
Hmgb1
Hmgb2
Hmmr
Incenp
Kif11
Kif15
Kif20a
Kif22
Kif2c
Knl1
Knstrn
Lig1
Lmnb1
Lockd
Mad2l1
Mis18bp1
Mki67
Mns1
Ncapd2
Nde1
Nt5dc2
Nuf2
Nusap1
Pbk
Pclaf
Pimreg
Prc1
Ptma
Racgap1
Rad21
Ran
Ranbp1
Rangap1
Rfc4
Rrm1
Rrm2
Selenoh
Shcbp1
Smc2
Smc4
Spc24
Spc25
Tacc3
Tmpo
Top2a
Tpm4
Tpx2
Tuba1b
Tuba1c
Tubb4b
Tyms
Ube2c
Ube2s
